# Lords of the flies: Dipteran migrants are diverse, abundant and ecologically important

**DOI:** 10.1101/2024.03.04.583324

**Authors:** Will L. Hawkes, Myles H.M. Menz, Karl R. Wotton

**Affiliations:** Centre for Ecology and Conservation, University of Exeter, Cornwall Campus, Penryn, United Kingdom; College of Science and Engineering, James Cook University, Townsville, QLD 4811, Australia; Swiss Ornithological Institute, Sempach, 6204, Switzerland

## Abstract

Insect migrants are hugely abundant and recent studies have identified Diptera as the major component of many migratory assemblages, often totalling up to 90% of all individuals. Despite this, studies into their migratory behaviour have been widely eschewed in favour of the more ‘charismatic’ migrant insects such as butterflies, dragonflies, and moths. Here we review the available literature on Dipteran migration and identify 13 lines of evidence that we use to determine migratory behaviour. Using this approach, we find species from 60 out of 130 Dipteran families that show evidence of migration, with Syrphidae fulfilling 12 of these criteria, followed by the Tephritidae with 10. In contrast to these groups, 22 families fulfilled just two lines of evidence or fewer, underlining the need for more research into the migratory characteristics of these groups. In total, 622 species of Diptera were found to have migratory behaviour (0.5% of the total Dipteran species count), a figure rising to 3% for the Syrphidae, a percentage mirrored by other animal taxa such as butterflies, noctuid moths, and bats. Research was biased to locations in Europe (49% of publications) and while vast regions remain understudied, our review identified major flyways used by Dipteran migrants across all biogeographic realms. Finally, we detail the ecological and economic roles of these migrants and review how these services are being affected by anthropogenic change through population declines and phenological shifts. Overall, this review highlights how little is known about Dipteran migration and how vital their migratory behaviour may be to the health of global ecosystems.
