## Supplementary file Table S1 for "Lords of the flies: Dipteran migrants are diverse, abundant and ecologically important"

### Sheet: Sheet1
Family	Seasonal back and forth movement	Long-distance flight	Seasonally appropriate directed movement	Inability to develop in trapped location	Ability to choose favourable winds	Mass arrival	Capable of high-altitude flight	Populations with a high rate of gene flow	Strong flight capabilities (tethered flight mill)	Orientation within a flight simulator	Physiological/morphological changes in the migratory phenotype	Seasonal appearance of a disease	Unable to overwinter (in any state) in trapped location
Syrphidae	Finch & Cook, 2020; Banks, 1959; Jia et al., 2022;	Krčmar et al., 2010; Rojo, 1997; Carvalho et al., 1988; Ouin et al., 2011; Keaster et al., 1996; Sparks et al., 1986; Smit et al., 2004; Kehlmaier, 2002; Schmid, 1999; Hardy & Cheng, 1986; Hill, 2013; Ashmole & Ashmole, 1997; Valido & Olesen; 2010; Wolf et al., 1986; Pérez-Bañón et al., 2007; Hawkes et al., 2022; Clem et al., 2023;	Feltwell, 1976; Martens, 2020; Beebe, 1951; Gao et al., 2020; Burman, 1977; Williams et al., 1956; Menz et al., 2019; Gatter, 2020; Hawkes et al., 2022; Wotton et al., 2019; Hlacáček et al., 2022; Pedersen, 1982; Jeekel & Overbeek, 1968; Aubert et al., 1976; Aubert, 1964; Aubert, 1964; Goeldlin de Tiefenau, 1989; Aubert, 1962; Burton, 1990; Lack & Lack, 1951; Gatter & Schmid, 1990; Aubert & Jacca…	Gatter, 1980; Krčmar et al., 2010; Keaster et al., 1996; Sparks et al., 1986; Kehlmaier, 2002; Schmid, 1999; Hardy & Cheng, 1986; Wolf et al., 1986; Pérez-Bañón et al., 2007; Martens et al., 2011; Krpač, 2021; Edwards, 1972;	Gao et al., 2020; Wotton et al., 2019; Hawkes et al., 2024;	Burman, 1977; Williams et al., 1956; Gatter, 2020; Menz et al., 2019; Hawkes et al., 2022; Wotton et al., 2019; Gatter, 1980; Jensen, 2001; Ebejer & Bensusan, 2010; Speight, 1996; Nielsen, 2009; Fisler & Marcacci, 2022; Nielsen et al., 2010; Svensson & Janzon, 1984; Hlacáček et al., 2022; Pedersen, 1982; Jeekel & Overbeek, 1968; Aubert et al., 1976; Aubert, 1964; Aubert, 1962; Gatter & Schmid, 19…	Glick, 1939;	Liu et al., 2019; Francuski et al., 2013; Hondelmann et al., 2005; Hondelmann et al., 2007; Raymond et al., 2013; Francuski et al., 2013; Raymond et al., 2013; Jia et al., 2022;		Massy et al., 2021	Hondelmann & Poehling, 2007; Dällenbach et al., 2018; Odermatt et al., 2017; Tomlinson & Menz, 2015; Doyle et al., 2022; Dziock, 2005; Sullivan & Sutherland, 1999;		Hawkes et al., 2024;
Tephritidae	Chang et al., 2001; Florio et al., 2020; Hui, 2001; Nishida, 1963; Hui et al., 2005; Israely et al., 2005; Harris et al., 1986;	Keaster et al., 1996; Sparks et al., 1986; Shaw et al., 1967; Macfarlane et al., 1987; Wolf et al., 1986; Hawkes et al., 2022; Drew et al., 1984; Israely et al., 2005; Hardy & Cheng, 1986;	Hawkes et al., 2022;	Keaster et al., 1996; Sparks et al., 1986; Steiner et al., 1962; Israely et al., 2005; Wolf et al., 1986; Drew et al., 1984; Harris et al., 1986; Hardy & Cheng, 1986;		Hawkes et al., 2022;	Florio et al., 2020;	Jacquard et al., 2013; Kourti, 2004; Qin et al., 2018; Shi et al., 2005;	Ding et al., 2014;	Kaushik et al., 2020;	Lemic et al., 2020;
Culicidae	North & Godfray, 2018; Florio et al., 2020; Yaro et al., 2022;	Sparks et al., 1986; Kay & Farrow, 2000; Huestis et al., 2019; Service, 1980; Wolf et al., 1986; Ritchie & Rochester, 2001; Hawkes et al., 2022;	Beebe, 1951; Hawkes et al., 2022;	Sparks et al., 1986; Wolf et al., 1986; Faiman et al., 2020; Edwards, 1972;		Tsuda & Soon, 2008; Tsuda & Soon, 2010; Hawkes et al., 2022; Edwards, 1972;	Sanogo et al., 2021; Kay & Farrow, 2000; Florio et al., 2020; Glick, 1939; Chapman et al., 2004;	Gao et al., 2020; Xie et al., 2021; Bello et al., 2014; Gonzáles et al., 2007; Lather et al., 2022; Manin et al., 2018;	Arai et al., 2022; Faiman et al., 2020;		Tsuda & Soon, 2008; Tsuda & Soon, 2010; Sullivan et al., 2020;	Ritchie & Rochester, 2001; Nabeshima et al., 2009; Eagles et al., 2014; Sellers, 1980;
Muscidae	Florio et al., 2020;	Krčmar et al., 2010; Jones et al., 1991; Hogsette & Ruff, 1985; Keaster et al., 1996; Sparks et al., 1986; Hogsette et al., 1989; Wolf et al., 1986; Hawkes et al., 2022;	Martens, 2020; Williams et al., 1956; Aubert, 1962;Hawkes et al., 2022; Hawkes et al., 2024;	Krčmar et al., 2010; Keaster et al., 1996; Sparks et al., 1986; Wolf et al., 1986; Ashmole et al.,1983; Edwards, 1972;	Hawkes et al., 2024;	Williams et al., 1956; Fletcher, 1973; Feehan et al., 1985; Aubert, 1962; Hawkes et al., 2022; Edwards, 1972; Hawkes et al., 2024;	Florio et al., 2020; Glick, 1939; Chapman et al., 2004;	McDonald et al., 1987; Tainchum et al., 2009; Tainchum et al., 2010;					Hawkes et al., 2024;
Calliphoridae	Townsend, 1928; Florio et al., 2020; Tachibana & Numata, 1978;	Krčmar et al., 2010; Jones et al., 1991; Hogsette & Ruff, 1985; Sparks et al., 1986; Keaster et al., 1996; Kurahashi, 1991; Castro et al., 2016; Chown & Language, 1994; Wolf et al., 1986; Pérez-Bañón et al., 2007; Hawkes et al., 2022;	Martens, 2020; Williams et al., 1956; Kurahashi, 1997; Aubert, 1962; Hawkes et al., 2022; Hawkes et al., 2024;	Krčmar et al., 2010; Keaster et al., 1996; Sparks et al., 1986; Kurahashi, 1991; Wolf et al., 1986; Pérez-Bañón et al., 2007; Ashmole et al.,1983;	Hawkes et al., 2024;	Williams et al., 1956; Kurahashi, 1997; Aubert, 1962; Hawkes et al., 2022; Hawkes et al., 2024;	Florio et al., 2020; Glick, 1939;	Butterworth et al., 2022; Diakova et al., 2018;					Hawkes et al., 2024;
Chloropidae	Florio et al., 2020;	Keaster et al., 1996; Hardy & Cheng, 1986; Wolf et al., 1986; Hawkes et al., 2022;	Hawkes et al., 2022; Hawkes et al., 2024;	Keaster et al., 1996; Hardy & Cheng, 1986; Wolf et al., 1986; Ashmole et al.,1983; Edwards, 1972;	Hawkes et al., 2024;	Hawkes et al., 2022; Edwards, 1972; Hawkes et al., 2024;	Johnson et al., 1962; Florio et al., 2020; Glick, 1939; Chapman et al., 2004;				Adesiyun & Southwood, 1979; Rygg, 1966;		Hawkes et al., 2024;
Drosophilidae	Tait et al., 2018; Champagne-Couchon et al., 2020; Florio et al., 2020; Kimura & Beppu, 1993; Thistlewood et al., 2019;	Krčmar et al., 2010; Tsacas, 1984; Hardy & Cheng, 1986; McEvey, 1981; Deutsch & Kiss, 2021;	Beebe, 1951	Krčmar et al., 2010; Hardy & Cheng, 1986; Thistlewood et al., 2019;			Florio et al., 2020; Glick, 1939; Chapman et al., 2004;	Cameron et al., 2010; Silva et al., 2015;		Warren et al., 2019; Weir & Dickinson, 2012;	Kimura & Beppu, 1993
Mycetophilidae	Florio et al., 2020;	Keaster et al., 1996; Sparks et al., 1986; Hardy & Cheng, 1986; Wolf et al., 1986; Hawkes et al., 2022;	Beebe, 1951; Hawkes et al., 2022; Hawkes et al., 2024;	Keaster et al., 1996; Sparks et al., 1986; Hardy & Cheng, 1986; Wolf et al., 1986; Edwards, 1972;	Hawkes et al., 2024;	Hawkes et al., 2022; Edwards, 1972; Hawkes et al., 2024;	Florio et al., 2020; Glick, 1939; Chapman et al., 2004;						Hawkes et al., 2024;
Anthomyiidae	Florio et al., 2020;	Keaster et al., 1996; Sparks et al., 1986; Kurahashi, 1991; Wolf et al., 1986; Hawkes et al., 2022;	Aubert, 1962; Hawkes et al., 2022; Hawkes et al., 2024;	Keaster et al., 1996; Sparks et al., 1986; Kurahashi, 1991; Wolf et al., 1986; Ashmole et al.,1983; Edwards, 1972;	Hawkes et al., 2024;	Aubert, 1962; Hawkes et al., 2022; Edwards, 1972; Hawkes et al., 2024;	Florio et al., 2020; Glick, 1939; Chapman et al., 2004;						Hawkes et al., 2024;
Phoriidae	Florio et al., 2020;	Keaster et al., 1996; Sparks et al., 1986; Wolf et al., 1986; Hawkes et al., 2022;	Hawkes et al., 2024;	Keaster et al., 1996; Sparks et al., 1986; Wolf et al., 1986; Ashmole et al.,1983; Edwards, 1972;	Hawkes et al., 2024;	Hawkes et al., 2022; Edwards, 1972; Hawkes et al., 2024;	Florio et al., 2020; Glick, 1939;						Hawkes et al., 2024;
Simuliidae	Baker et al., 1987; Florio et al., 2020; Garms et al., 1979;	Sparks et al., 1986; Service, 1980; Wolf et al., 1986;		Sparks et al., 1986; Wolf et al., 1986; Edwards, 1972;		Baker et al., 1990; Johnson et al., 1985; Edwards, 1972;	Florio et al., 2020; Glick, 1939;	Cherairia & Adler, 2018;
Chironomidae	Florio et al., 2020;	Keaster et al., 1996; Sparks et al., 1986; Hardy & Cheng, 1986; Wolf et al., 1986; Farrow, 1984;	Hawkes et al., 2024;	Keaster et al., 1996; Sparks et al., 1986; Hardy & Cheng, 1986; Wolf et al., 1986; Farrow, 1984; Ashmole et al.,1983; Edwards, 1972;	Hawkes et al., 2024;	Edwards, 1972; Hawkes et al., 2024;	Florio et al., 2020; Glick, 1939; Chapman et al., 2004;						Hawkes et al., 2024;
Sphaeroceridae		Sparks et al., 1986; Hardy & Cheng, 1986; Wolf et al., 1986;	Hawkes et al., 2024;	Sparks et al., 1986; Hardy & Cheng, 1986; Wolf et al., 1986;	Hawkes et al., 2024;	Hawkes et al., 2024;	Chapman et al., 2004;						Hawkes et al., 2024;
Sciaridae	Shi et al., 2016;		Hawkes et al., 2024;	Ashmole et al.,1983; Edwards, 1972;	Hawkes et al., 2024;	Edwards, 1972; Hawkes et al., 2024;	Glick, 1939; Chapman et al., 2004;						Hawkes et al., 2024;
Tipulidae	Gatter, 1977; Florio et al., 2020;	Keaster et al., 1996; Hardy & Cheng, 1986;	Beebe, 1951	Keaster et al., 1996; Hardy & Cheng, 1986; Ashmole et al.,1983; Edwards, 1972;	Gatter, 1977;	Edwards, 1972;	Florio et al., 2020; Glick, 1939;
Sepsidae	Florio et al., 2020;	Keaster et al., 1996; Sparks et al., 1986; Wolf et al., 1986; Hawkes et al., 2022;	Hawkes et al., 2022;	Keaster et al., 1996; Sparks et al., 1986; Wolf et al., 1986; van der Groot, 1986;		Hawkes et al., 2022; van der Groot, 1986;	Florio et al., 2020; Glick, 1939; Chapman et al., 2004;
Ceratopogononidae	Eagles et al., 2012; Florio et al., 2020;	Keaster et al., 1996; Sparks et al., 1986; Hardy & Cheng, 1986; Wolf et al., 1986;		Keaster et al., 1996; Sparks et al., 1986; Hardy & Cheng, 1986; Wolf et al., 1986; Ashmole et al.,1983; Edwards, 1972;		Edwards, 1972;	Sanders et al., 2011; Florio et al., 2020; Glick, 1939; Chapman et al., 2004;					Braverman & Chechik, 1992; Ducheyne et al., 2007; Parry et al., 2015; Mignotte et al., 2021;
Dolichopodidae	Florio et al., 2020;	Keaster et al., 1996; Sparks et al., 1986; Wolf et al., 1986;	Beebe, 1951	Keaster et al., 1996; Sparks et al., 1986; Wolf et al., 1986; Ashmole et al.,1983; Edwards, 1972;		Edwards, 1972;	Florio et al., 2020; Glick, 1939;
Tachinidae	Florio et al., 2020;	Keaster et al., 1996; Wolf et al., 1986;	Beebe, 1951; Aubert, 1962;	Keaster et al., 1996; Wolf et al., 1986;		Aubert, 1962;	Florio et al., 2020; Glick, 1939;
Tabanidae		Sparks et al., 1986; Wolf et al., 1986;	Williams, 1920; Aubert, 1962;	Sparks et al., 1986; Wolf et al., 1986;		Williams, 1920; Aubert, 1962;	Glick, 1939;		Kanmiya, 2002;
Lauxanidae	Florio et al., 2020;		Beebe, 1951	Edwards, 1972;		Edwards, 1972;	Florio et al., 2020; Glick, 1939;
Cecidomyidae	Florio et al., 2020;	Hardy & Cheng, 1986;		Hardy & Cheng, 1986; Edwards, 1972;		Edwards, 1972;	Florio et al., 2020; Glick, 1939; Miao et al., 2013; Chapman et al., 2004;
Ephydridae	Florio et al., 2020;	Keaster et al., 1996; Sparks et al., 1986; Hardy & Cheng, 1986; Wolf et al., 1986;		Keaster et al., 1996; Sparks et al., 1986; Hardy & Cheng, 1986; Wolf et al., 1986; Edwards, 1972;		Edwards, 1972;	Florio et al., 2020; Glick, 1939; Chapman et al., 2004;
Stratiomyidae		Sparks et al., 1986; Wolf et al., 1986;	Beebe, 1951	Sparks et al., 1986; Wolf et al., 1986;			Glick, 1939;		Kanmiya, 2002;
Milichiidae	Florio et al., 2020;	Sparks et al., 1986; Wolf et al., 1986;		Sparks et al., 1986; Wolf et al., 1986;			Florio et al., 2020;
Scathophagidae		Krčmar et al., 2010;	Aubert, 1962;	Krčmar et al., 2010; Ashmole et al.,1983;		Aubert, 1962;	Glick, 1939;
Agromyzidae				Ashmole et al.,1983; Edwards, 1972;		Edwards, 1972;	Glick, 1939;						Iwasaki et al., 2008;
Ulidiidae	Florio et al., 2020;	Keaster et al., 1996; Sparks et al., 1986; Wolf et al., 1986;	Beebe, 1951	Keaster et al., 1996; Sparks et al., 1986; Wolf et al., 1986;			Florio et al., 2020; Glick, 1939; Chapman et al., 2004;
Bibionidae			Beebe, 1951; Aubert, 1962;	Ashmole et al.,1983;		Aubert, 1962;	Glick, 1939;
Empidae		Keaster et al., 1996;		Keaster et al., 1996; Ashmole et al.,1983; Edwards, 1972;		Edwards, 1972;	Glick, 1939;
Pallopteridae		Hawkes et al., 2022;	Hawkes et al., 2022;			Hawkes et al., 2022;
Lonchopteridae			Hawkes et al., 2024;		Hawkes et al., 2024;	Hawkes et al., 2024;	Glick, 1939;						Hawkes et al., 2024;
Micropezidae		Sparks et al., 1986; Wolf et al., 1986;	Beebe, 1951	Sparks et al., 1986; Wolf et al., 1986;
Psychodidae		Hardy & Cheng, 1986;		Hardy & Cheng, 1986;			Glick, 1939; Chapman et al., 2004;
Sarcophagidae		Sparks et al., 1986; Wolf et al., 1986;		Sparks et al., 1986; Wolf et al., 1986;			Glick, 1939;
Sciomyzidae		Sparks et al., 1986; Wolf et al., 1986;		Sparks et al., 1986; Wolf et al., 1986;			Glick, 1939;
Platypezidae		Hardy & Cheng, 1986;		Hardy & Cheng, 1986;			Glick, 1939;
Asteiidae		Hardy & Cheng, 1986;		Hardy & Cheng, 1986;			Chapman et al., 2004;
Piophilidae				Edwards, 1972;		Edwards, 1972;	Glick, 1939;
Glossinidae						Brightwell et al., 1997;		Mayoke et al., 2021; Askoy et al., 2013; Adam et al., 2014;
Curtonotidae	Florio et al., 2020;						Florio et al., 2020;
Diopsidae	Florio et al., 2020;						Florio et al., 2020;
Limoniidae	Florio et al., 2020;						Florio et al., 2020; Chapman et al., 2004;
Lonchaeidae	Florio et al., 2020;						Florio et al., 2020;
Pipinculidae	Florio et al., 2020;						Florio et al., 2020; Glick, 1939;
Platystomatidae	Florio et al., 2020;						Florio et al., 2020;
Rhiniidae	Florio et al., 2020;						Florio et al., 2020;
Asilidae			Beebe, 1951				Glick, 1939;
Therevidae			Beebe, 1951				Glick, 1939;
Dryomyzidae	Beppu, 1993;			Ashmole et al., 1983;
Pyrgotidae			Beebe, 1951
Rhagionidae			Beebe, 1951
Polleniidae			Martens, 2020
Oestridae									Nilssen & Anderson, 1995
Scatopsidae							Glick, 1939; Chapman et al., 2004;
Bombyliidae							Glick, 1939;
Scenopenidae							Glick, 1939;
Heleomyzidae							Glick, 1939; Chapman et al., 2004;
Chamaemyiidae							Glick, 1939;
Anisopodidae							Chapman et al., 2004;
References
Arai, S.; Kuwata, R.; Higa, Y.; Maekawa, Y.; Tsuda, Y.; Roychoudhury, S.; Bertuso, A. G.; Phong, T. V.; Yen, N. T/; Etoh, T.;	2022	Two hidden taxa in the Japanese encephalitis vector mosquito, Culex tritaeniorhynchus, and the potential for long-distance migration from overseas to Japan	PLOS Neglected Tropical Diseases	16	6	e0010543	Public Library of Science San Francisco, CA USA
Ashmole and Ashmole	1997	The land fauna of Ascension Island: new data from caves and lava flows, and	Journall of Biogeography	24	5	549-589
Aubert, J; Aubert, JJ; Goeldlin, P;	1976	Twelve years of systematic collecting of syrphids (Diptera) at the Bretolet pass (Alps of Valais).	Mitteilungen der Schweizerischen Entomologischen Gesellschaft	49		115-142
Aubert, J; Jaccard, M;	1981	Migration of hover flies (Syrphidae, Diptera) in the Jura Vaudois area [Switzerland]	Mitteilungen der Schweizerischen Entomologischen Gesellschaft.= Bulletin de la Societe entomologique suisse
Aubert, J.;	1964	L'activité entomologique de l'observatoire du col de Bretolet	Bulletin de la Murithienne		81	105-131
Aubert, J.;	1962	Observations sur les migrations d’insectes au col de Bretolet (Alpes valaisannes, 1923 m)	Mitteilungen der schweizeischen entomologischen gesellschaft	36		304-312
Aubert, J.;	1981	Observations sur les migrations de Syrphides (Dipt.) dans les Alpes de Suisse occidentale
Banks, C. J.;	1959	Experiments with suction traps to assess the abundance of Syrphidae (Diptera), with special reference to aphidophagous species	Entomologia experimentalis et applicata	2	2	110-124	Wiley Online Library
Beebe, W.;	1951	Migration of insects (other than Lepidoptera) through Portachuelo Pass, Rancho Grande, north-central Venezuela	Zoologica: Scientific Contributions of the New York Zoological Society	36	20	255-266
Bello, F.J.; Segura, N.A.; Ruiz-García, M.;	2014	Analysis of the genetic variability and structure of Ochlerotatus taeniorhynchus (Diptera: Culicidae) populations from the Colombian Atlantic coast on the basis of random amplified polymorphic DNA markers	Genet Mol Res	13	2	4110-23
Burmann, K.;	1977	Syrphid migrations in mountainous regions: observations from	Berichte des Naturwissenschaftlich-medizinischen Vereins in Innsbruck	65		129	Universitätsverlag Wagner
Burton, J. F.;	1990	Westerly autumn movement of Eristalis spec, near Heidelberg, south-west Germany
Carvalho, S. d.; Kratz, F. L.;	1988	Dispersão ativa em Drosophila melanogaster (Diptera; Drosophilidae)	Revista Brasileira de Zoologia	5		31-44	SciELO Brasil
Chang, H.; Hsu, T.; Wu, W.;	2001	Species diversity and seasonal fluctuation of fruit flies (Diptera: Tephritidae) in bamboo stands in Taipei	台灣昆蟲		21	47-64
Chapman, JW; Reynolds, DR; Smith, AD; Smith, ET; Woiwod, IP;	2004	An aerial netting study of insects migrating at high altitude over England	Bulletin of entomological research	94	2	123-136	Cambridge University Press
Clem, C.S., Hobson, K.A. and Harmon‐Threatt, A.N.,	2023	Insights into natal origins of migratory Nearctic hover flies (Diptera: Syrphidae): new evidence from stable isotope (δ2H) assignment analyses.	Ecography			p.e06465.
Dällenbach, L. J.; Glauser, A.; Lim, K. S.; Chapman, J. W.; Menz, M. H. M.;	2018	Higher flight activity in the offspring of migrants compared to residents in a migratory insect	Proceedings of the Royal Society B	285	1881	20172829	The Royal Society
Ding, J; Adil, S; Zhu, H; Yu, F; Luo, L;	2014	Flight capacity of adults of the ber fruit fly, Carpomya vesuviana (Diptera: Tephritidae).	Acta Entomologica Sinica	57	11	1315-1320	Editorial Office of Acta Entomologica Sinica
Doyle, T; Jimenez‐Guri, E; Hawkes, W LS; Massy, R; Mantica, F; Permanyer, J; Cozzuto, L; Hermoso Pulido, T; Baril, T; Hayward, A; Wotton, K.	2022	Genome‐wide transcriptomic changes reveal the genetic pathways involved in insect migration	Molecular Ecology	31	16	4332-4350	Wiley Online Library
Drew, RAI; Zalucki, MP; Hooper, GHS;	1984	Ecological studies of eastern Australian fruit flies (Diptera: Tephritidae) in their endemic habitat	Oecologia	64	2	267-272	Springer
Dziock, F;	2005	Evolution of prey specialization in aphidophagous syrphids of the genera Melanostoma and Platycheirus (Diptera: Syrphidae) 1. Body size, development and prey traits	European Journal of Entomology	102	3	413	Institute of Entomology
Eagles, D; Melville, L; Weir, R; Davis, S; Bellis, G; Zalucki, M P; Walker, P J; Durr, P A;	2014	Long-distance aerial dispersal modelling of Culicoidesbiting midges: case studies of incursions into Australia	BMC veterinary research	10	1	44835	Springer
Ebejer, M J; Bensusan, K;	2010	Hoverflies (Diptera, Syrphidae) recently encountered on Gibraltar, with two species new for Iberia	Dipterists Digest	17		123-139
Edwards, J S;	1972	Arthropod fallout on Alaskan snow	Arctic and Alpine Research	4	2	167-176	Taylor & Francis
Faiman, R; Diallo, M; Dao, A; Djibril, S; Sanogo, Z L; Sullivan, M; Krishna, A; Krajacich, B J; Lehmann, T;	2020	Quantifying flight aptitude variation in wild Anopheles gambiae in order to identify long-distance migrants	Malaria journal	19	1	2015-01-01	BioMed Central
Feltwell, J	1976	Migration of Hipparchia semele L.	Journal of Research on the Lepidoptera	15	2	83-91
Finch, J TD; Cook, J M;	2020	Flies on vacation: evidence for the migration of Australian Syrphidae (Diptera)	Ecological Entomology	45	4	896-900	Wiley Online Library
Fisler, L; Marcacci, G;	2022	Tens of thousands of migrating hoverflies found dead on a strandline in the South of France	Insect Conservation and Diversity				Wiley Online Library
Florio, J; Verú, L M; Dao, A; Yaro, A S; Diallo, M; Sanogo, Z L; Samaké, D; Huestis, D L; Yossi, O; Talamas, E;	2020	Diversity, dynamics, direction, and magnitude of high-altitude migrating insects in the Sahel	Scientific reports	10	1	2014-01-01	Nature Publishing Group
Francuski, L; Ludoški, J; Milankov, V;	2013	Phenotypic diversity and landscape genetics of Eristalis tenax in a spatially heterogeneous environment, Durmitor Mountain (Montenegro)	Annales Zoologici Fennici	50	5	262-278	BioOne
Gao, B; Wotton, K R; Hawkes, W LS; Menz, M HM; Reynolds, D R; Zhai, B-P; Hu, G; Chapman, J W;	2020	Adaptive strategies of high-flying migratory hoverflies in response to wind currents	Proceedings of the Royal Society B	287	1928	20200406	The Royal Society
Gatter, W; Ebenhoh, H; Kima, R; Scherer, F;	2020	50-year studies on migrating hoverflies, weapon flies and parasitic wasps show extreme declines (Diptera: Syrphidae, Stratiomyidae; Hymenoptera: Ichneumonidae)	Entomologische Zeitschrift mit Insekten Borse			131-142
Gatter, W; Schmid, U;	1990	Hoverfly migration (Diptera Syrphidae) at Randecker Maar southwest Germany	Spixiana Supplement	15		1-100
Gatter, W;	1980	Nordwärts gerichtete Frühjahrswanderungen palaearktischer Schmetterlinge, Fliegen und Hummeln im Himalaya-und Transhimalayagebiet Nepals	Atalanta	11		188-196
Glick, P A;	1939	The distribution of insects, spiders, and mites in the air
Goeldlin de Tiefenau, P;	1989	Note faunistique sur les Sphaerophoria (Diptères, Syrphidae) du Valais	Bulletin de la Murithienne		107	35-46
González, R; Wilkerson, R; Fidel Suárez, M; García, F; Gallego, G; Cárdenas, H; Elisa Posso, C; Cristina Duque, M;	2007	A population genetics study of Anopheles darlingi (Diptera: Culicidae) from Colombia based on random amplified polymorphic DNA-polymerase chain reaction and amplified fragment lenght polymorphism markers	Memórias do Instituto Oswaldo Cruz	102		255-262	SciELO Brasil
Hardy, A C; Cheng, L;	1986	Studies in the distribution of insects by aerial currents. III. Insect drift over the sea	Ecological Entomology	11	3	283-290	Wiley Online Library
Harris, E J; Takara, J M; Nishida, T;	1986	Distribution of the melon fly, Dacus cucurbitae (Diptera: Tephritidae), and host plants on Kauai, Hawaiian Islands	Environmental entomology	15	3	488-493	Oxford University Press Oxford, UK
Hawkes, W; Doyle, D; Massy, R; Weston, S; Davies, K;Cornelius, E; Collier, C; Chapman, J; Reynolds, D; Wotton, K	2024	The most remarkable migrants – Systematic analysis of the Western European insect flyway at a Pyrenean mountain pass
Hawkes, W LS; Walliker, E; Gao, B; Forster, O; Lacey, K; Doyle, T; Massy, R; Roberts, N W; Reynolds, D R; Özden, Ö; Wotton, K R;	2022	Huge spring migrations of insects from the Middle East to Europe: quantifying the migratory assemblage and ecosystem services	Ecography			e06288	Wiley Online Library
Hill, L;	2013	Long-term light trap data from Tasmania, Australia	Plant Protection Quarterly	28	1	22-27
Hlaváček A, Lučan RK, Hadrava J.	2022	Autumnal migration patterns of hoverflies (Diptera: Syrphidae): interannual variability in timing and sex ratio.	PeerJ
Hogsette, Jerome A; Ruff, Joseph P;	1985	Stable fly (Diptera: Muscidae) migration in northwest Florida	Environmental entomology	14	2	170-175	Oxford University Press Oxford, UK
Hondelmann, P; Borgemeister, C; Poehling, H-M;	2005	Restriction fragment length polymorphisms of different DNA regions as genetic markers in the hoverfly Episyrphus balteatus (Diptera: Syrphidae)	Bulletin of entomological research	95	4	349-359	Cambridge University Press
Hondelmann, P;	2007	Overwintering of the hoverfly Episyrphus balteatus: Long-distance migration or local overwintering?					Hannover: Gottfried Wilhelm Leibniz Universität Hannover
Huestis, D L; Dao, A; Diallo, M; Sanogo, Z L; Samake, D; Yaro, A S; Ousman, Y; Linton, Y-M; Krishna, A; Veru, L;	2019	Windborne long-distance migration of malaria mosquitoes in the Sahel	Nature	574	7778	404-408	Nature Publishing Group
Hui, YE;	2001	Distribution of the oriental fruit fly (Diptera: Tephritidae) in Yunnan Province	Insect Science	8	2	175-182	Wiley Online Library
Israely, N; Ziv, Y; Oman, S D;	2005	Spatiotemporal distribution patterns of Mediterranean fruit fly (Diptera: Tephritidae) in the central region of Israel	Annals of the Entomological Society of America	98	1	77-84	Oxford University Press
Jacquard, C; Virgilio, M; David, P; Quilici, S; De Meyer, M; Delatte, H;	2013	Population structure of the melon fly, Bactrocera cucurbitae, in Reunion Island	Biological Invasions	15	4	759-773	Springer
Jeekel, CAW; Overbeek, H;	1968	A migratory flight of hover-flies (Diptera, Syrphidae) observed in Austria	Beaufortia	15	196	123-126
Jensen, J-K;	2001	An invasion of migrating insects (Syrphidae and Lepidoptera) on the Faroe Islands in September 2000	Norwegian Journal of Entomology	48		263-268	Norweigian Entomological society Oslo and Stavenger
Jia, H; Liu, Y; Li, Xiaokang; L, H; Pan, Y; Hu, C; Zhou, X; Wyckhuys, K AG; Wu, K;	2022	Windborne migration amplifies insect-mediated pollination services	Elife	11		e76230	eLife Sciences Publications Limited
Kaushik, Pavan Kumar; Renz, Marian; Olsson, Shannon B;	2020	Characterizing long-range search behavior in Diptera using complex 3D virtual environments	Proceedings of the National Academy of Sciences	117	22	12201-12207	National Acad Sciences
Kay, BH; Farrow, RA;	2000	Mosquito (Diptera: Culicidae) dispersal: implications for the epidemiology of Japanese and Murray Valley encephalitis viruses in Australia	Journal of medical entomology	37	6	797-801	Oxford University Press Oxford, UK
Keaster, A J; Grundler, J A; Craig, W S; Jackson, M A;	1996	Noctuid moths and other insects captured in wing-style traps baited with black cutworm (Lepidoptera: Noctuidae) pheromone on offshore oil platforms in the Gulf of Mexico, 1988-1991	Journal of the Kansas Entomological Society			17-25	JSTOR
Kehlmaier, C;	2002	Ein kleiner Beitrag zur Wanderaktivität von Schwebfliegen auf dem Mittelmecr (Diptera, Syrphidae)	Wolucella	6		154-156
Kourti, A;	2004	Estimates of gene flow from rare alleles in natural populations of medfly Ceratitis capitata (Diptera: Tephritidae)	Bulletin of entomological research	94	5	449-456	Cambridge University Press
Krčmar, S; Kučinić, M; Durbešić, P; Benović, A;	2010	Insects from the middle of the Adriatic Sea	Entomologia Croatica	14	2022-04-03	75-84	Hrvatsko entomološko društvo
Krpač, V;	2021	Review on Hoverflies (Diptera, Syrphidae) fauna in Sharr Mountains	Journal of Science, Environment and Technology-ECOTEC	3	2022-06-05	38-149	University of Tetova
Lack, E and Lack, D	1951	Migration of insects and birds through a Pyrenean pass	The Journal of Animal Ecology			63-67	JSTOR
Lather, M; Mallick, P K; Sharma, D; Kale, S; Dang, A S; Adak, T; Singh, O P;	2022	Population genetic structure of the malaria vector Anopheles fluviatilis species T (Diptera: Culicidae) in India	Medical and Veterinary Entomology	36	2	194-202	Wiley Online Library
Lemic, D; Benítez, H A; Bjeliš, M; Órdenes-Claveria, R; Ninčević, P; Mikac, K M; Živković, I P;	2020	Agroecological effect and sexual shape dimorphism in medfly Ceratitis capitata (Diptera: Tephritidae) an example in Croatian populations	Zoologischer Anzeiger	288		118-124	Elsevier
Liu, M; Wang, X; Ma, L; Cao, L; Liu, H; Pu, D; Wei, S;	2019	Genome-wide developed microsatellites reveal a weak population differentiation in the hoverfly Eupeodes corollae (Diptera: Syrphidae) across China	Plos one	14	9	e0215888	Public Library of Science San Francisco, CA USA
MacFarlane, JR; East, RW; Drew, RAI; Betlinski, GA;	1987	Dispersal of Irradiated Queensland Fruit-Flies, Dacus-Tryoni (Froggatt)(Diptera, Tephritidae), in Southeastern Australia	Australian Journal of Zoology	35	3	275-281	CSIRO Publishing
Manin, B O; Drakeley, C J; Chua, T H;	2018	Mitochondrial variation in subpopulations of Anopheles balabacensis Baisas in Sabah, Malaysia (Diptera: Culicidae)	PloS one	13	8	e0202905	Public Library of Science San Francisco, CA USA
Martens, C;	2020	Use of the Helgoland Bird Trap in Kabli (Estonia) to investigate seasonal migration of Diptera (Syrphidae, Muscidae, Calliphoridae and Polleniidae)	Bulletin de la Société royale belge d’Entomologie	156		247-253
Martens, C; Dekonink, W; Grootaert, P;	2011	Muscidae and Syrphidae (Diptera) collected by window-trapping at the IJzer estuary (Belgian coast)	Bulletin van de Koninklijke Belgische Vereniging Voor Entomologie	147		225-232
Massy, Richard; Hawkes, Will LS; Doyle, Toby; Troscianko, Jolyon; Menz, Myles HM; Roberts, Nicholas W; Chapman, Jason W; Wotton, Karl R;	2021	Hoverflies use a time-compensated sun compass to orientate during autumn migration	Proceedings of the Royal Society B	288	1959	20211805	The Royal Society
Menz, M HM; Brown, B V; Wotton, K R;	2019	Quantification of migrant hoverfly movements (Diptera: Syrphidae) on the West Coast of North America	Royal Society open science	6	4	190153	The Royal Society
Nabeshima, T; Loan, H T K; Inoue, S; Sumiyoshi, M; Haruta, Y; Nga, P T; Huoung, V T Q; del Carmen Parquet, M; Hasebe, F; Morita, K;	2009	Evidence of frequent introductions of Japanese encephalitis virus from south-east Asia and continental east Asia to Japan	Journal of General Virology	90	4	827-832	Microbiology Society
Nielsen, T R;	2009	A migration of Eristalis similis (Fallén, 1817)(Diptera, Syrphidae) at Lindesnes, South Norway in 2009	Norwegian Journal of Entomology	56		74
Nielsen, T R; Andreassen, A T; Leendertse, A; Svendsen, S;	2010	A migration of the Hoverfly Helophilus trivittatus (Fabricius, 1805)(Diptera, Syrphidae) to SW Norway in 2010	Norwegian Journal of Entomology	57		136-138
Nishida, T;	1963	Zoogeographical and ecological studies of Dacus cucurbitae (Diptera-Tephritidae) in India					Hawaii Agricultural Experiment Station, University of Hawaii
North, A R; Godfray, H C J;	2018	Modelling the persistence of mosquito vectors of malaria in Burkina Faso	Malaria journal	17	1	2015-01-01	BioMed Central
Odermatt, J; Frommen, J G; Menz, M HM;	2017	Consistent behavioural differences between migratory and resident hoverflies	Animal Behaviour	127		187-195	Elsevier
Ouin, A; Menozzi, P; Coulon, M; Hamilton, A J; Sarthou, J-P; Tsafack, N; Vialatte, A; Ponsard, S;	2011	Can deuterium stable isotope values be used to assign the geographic origin of an auxiliary hoverfly in south‐western France?	Rapid Communications in Mass Spectrometry	25	19	2793-2798	Wiley Online Library
Pedersen, ET;	1982	Flere Syrphidae (Diptera) fra Anholt	Flora og Fauna	88		15-17
Pérez-Bañón, C; Petanidou, T; Marcos-García, Mª;	2007	Pollination in small islands by occasional visitors: the case of Daucus carota subsp. commutatus (Apiaceae) in the Columbretes archipelago, Spain	Plant Ecology	192	1	133-151	Springer
Qin, Y; Krosch, M N; Schutze, M K; Zhang, Y; Wang, X; Prabhakar, C S; Susanto, A; Hee, A KW; Ekesi, S; Badji, K;	2018	Population structure of a global agricultural invasive pest, Bactrocera dorsalis (Diptera: Tephritidae)	Evolutionary Applications	11	10	1990-2003	Wiley Online Library
Raymond, L; Plantegenest, M; Gauffre, B; Sarthou, J-P; Vialatte, A;	2013	Lack of genetic differentiation between contrasted overwintering strategies of a major pest predator Episyrphus balteatus (Diptera: Syrphidae): implications for biocontrol	PloS one	8	9	e72997	Public Library of Science San Francisco, USA
Raymond, L; Plantegenest, M; Vialatte, A;	2013	Migration and dispersal may drive to high genetic variation and significant genetic mixing: the case of two agriculturally important, continental hoverflies (E pisyrphus balteatus and S phaerophoria scripta)	Molecular ecology	22	21	5329-5339	Wiley Online Library
Ritchie, S A; Rochester, W;	2001	Wind-blown mosquitoes and introduction of Japanese encephalitis into Australia.	Emerging infectious diseases	7	5	900	Centers for Disease Control and Prevention
Rojo, S; Isidro, PM; Perez-Bañón, MC; Marcos-García, MA;	1997	Revision of the hoverflies (Diptera: Syrphidae) from the Azores archipelago with notes on Macaronesian Syrphid fauna	ARQUIPÉLAGO. Ciências Biológicas e Marinhas= Life and Marine Sciences	15		65-82	Universidade dos Açores
Sanogo, Z L; Yaro, A S; Dao, A; Diallo, M; Yossi, O; Samaké, D; Krajacich, B J; Faiman, R; Lehmann, T;	2021	The effects of high-altitude windborne migration on survival, oviposition, and blood-feeding of the African malaria mosquito, Anopheles gambiae sl (Diptera: Culicidae)	Journal of medical entomology	58	1	343-349	Oxford University Press US
Schmid, U;	1999	Schwebfliegen auf dem Mittelmeer (Diptera, Syrphidae)	Volucella	4		167-170
Sellers, RF;	1980	Weather, host and vector–their interplay in the spread of insect-borne animal virus diseases	Epidemiology & Infection	85	1	65-102	Cambridge University Press
Service, MW;	1980	Effects of wind on the behaviour and distribution of mosquitoes and blackflies	International Journal of Biometeorology	24		347-353	Springer
Shaw, JG; Sanchez-Riviello, M; Spishakoff, LM; TrujilloG, P; LoppezD, F;	1967	Dispersal and migration of tepa-sterilized Mexican fruit flies	Journal of Economic Entomology	60	4	992-994	Oxford University Press Oxford, UK
Shi, W; Kerdelhue, C; Ye, H;	2005	Population genetics of the oriental fruit fly, Bactrocera dorsalis (Diptera: Tephritidae), in Yunnan (China) based on mitochondrial DNA sequences	Environmental entomology	34	4	977-983	Oxford University Press Oxford, UK
Smit, J T; Aguiar, A M F; Wakeham-Dawson, A;	2004	The hoverflies (Diptera, Syrphidae) of the Madeiran Archipelago, Portugal	Dipterists Digest	11		47-82
Sparks, AN; Jackson, RD; Carpenter, JE; Muller, RA;	1986	Insects captured in light traps in the Gulf of Mexico	Annals of the Entomological Society of America	79	1	132-139	Oxford University Press
Speight, Martin CD;	1996	A mass migration of Episyrphus balteatus and Eupeodes corollae arriving in the south-west and remarks on other migrant hoverflies (Diptera: Syrphidae) in Ireland.	Irish Naturalists' Journal	25	5	182-183
Steiner, LF; Mitchell, WC; Baumhover, AH;	1962	Progress of fruit-fly control by irradiation sterilization in Hawaii and the Marianas Islands	Intern. J. Appl. Radiation Isotopes	13			US Dept. of Agriculture, Honolulu, Hawaii
Sullivan, A K; Krajacich, B J; Lehmann, T;	2020	Quantifying flight aptitude variation in wild A. gambiae sl in order to identify long-distance migrants	Malaria journal
Sullivan, MS; Sutherland, JP;	1999	Geographical variation in morphology and asymmetry in Episyrphus Balteatus Degeer (Diptera: Syrphidae)	Tijdschrift voor Entomologie	142		327-331	Brill
Svensson, B G; Janson, L‐Å;	1984	Why does the hoverfly Metasyrphus corollae migrate?	Ecological entomology	9	3	329-335	Wiley Online Library
Tomlinson, S; Menz, M HM;	2015	Does metabolic rate and evaporative water loss reflect differences in migratory strategy in sexually dimorphic hoverflies?	Comparative Biochemistry and Physiology Part A: Molecular & Integrative Physiology	190		61-67	Elsevier
Tsuda, Y; Kim, K S;	2008	Sudden autumnal appearance of adult Culex tritaeniorhynchus (Diptera: Culicidae) at a park in urban Tokyo: first field evidence for prediapause migration	Journal of medical entomology	45	4	610-616	Oxford University Press Oxford, UK
Tsuda, Y; KIM, K S;	2010	Prediapause migration and overwintering of Culex tritaeniorhynchus (Diptera: Culicidae) observed in a park in urban Tokyo during 2007 to 2009	Medical Entomology and Zoology	61	1	69-78	The Japan Society of Medical Entomology and Zoology
Valido, A; Olesen, J M;	2010	Pollination on Islands: examples from the Macaronesian archipelagoes					Sociedade Portuguesa de Entomología
Williams, CB; Common, IFB; French, RA; Muspratt, Vera; Williams, MC;	1956	Observations on the migration of insects in the Pyrenees in the autumn of 1953	Transactions of the Royal Entomological Society of London	108	9	385-407	Wiley Online Library
Wolf, Wayne W; Sparks, AN; Pair, SD; Westbrook, JK; Truesdale, FM;	1986	Radar observations and collections of insects in the Gulf of Mexico	Insect Flight			221-234	Springer
Wotton, K R; Gao, B; Menz, M HM; Morris, R KA; Ball, S G; Lim, K S; Reynolds, D R; Hu, G; Chapman, J W;	2019	Mass seasonal migrations of hoverflies provide extensive pollination and crop protection services	Current Biology	29	13	2167-2173. e5	Elsevier
Xie, G-L; Ma, X-R; Liu, Q-Y; Meng, F-X; Li, C; Wang, J; Guo, Y-H;	2021	Genetic structure of Culex tritaeniorhynchus (Diptera: Culicidae) based on COI DNA barcodes	Mitochondrial DNA Part B	6	4	1411-1415	Taylor & Francis
Yaro, Alpha S; Linton, Yvonne-Marie; Dao, A; Diallo, M; Sanogo, ZL; Samake, D; Ousman, Y; Kouam, C; Krajacich, BJ; Faiman, R;	2022	Diversity, composition, altitude, and seasonality of high-altitude windborne migrating mosquitoes in the Sahel: Implications for disease transmission	Frontiers in Epidemiology		2	p1001782	Cold Spring Harbor Laboratory
Hui, Y; Jian-Hong, Liu;	2005	Population dynamics of the oriental fruit fly, Bactrocera dorsalis (Diptera: Tephritidae) in the Kunming area, southwestern China	Insect Science	12	5	387-392	Wiley Online Library
Kurahashi, H;	1997	Witnessing hundreds of Calliphora nigribarbis in migratory flight and landing in Nagasaki, Western Japan	Med. Entomol. Zool.	48		55-58
Jones, C J; Hogsette, JA; Patterson, RS; Milne, DE; Propp, GD; Milio, JF; Rickard, LG; Ruff, JP;	1991	Origin of stable flies (Diptera: Muscidae) on west Florida beaches: electrophoretic analysis of dispersal	Journal of medical entomology	28	6	787-795	Oxford University Press Oxford, UK
Hogsette, JA; Ruff, JP; Jones, CJ;	1989	Dispersal behavior of stable flies (Diptera: Muscidae).	Miscellaneous Publications of the Entomological Society of America		74	23-32	Entomological Society of America
Ashmole, NP; Nelson, JM; Shaw, M R; Garside, A;	1983	Insects and spiders on snowfields in the Cairngorms, Scotland	Journal of Natural History	17	4	599-613	Taylor & Francis
Fletcher, B S;	1973	Observations on a movement of insects at Heron Island, Queensland	Australian Journal of Entomology	12	2	157-160	Wiley Online Library
Feehan, J; Hughes, RD; Bryce, MA; Runko, S;	1985	Bush fly abundance and population events in relation to dung beetle catches on the south coast of New South Wales	Australian Journal of Entomology	24	1	37-43	Wiley Online Library
Mcdonald, P T; Hilburn, L R; Kunz, S E;	1987	Genetic similarities among natural populations of the horn fly (Diptera: Muscidae)	Annals of the Entomological Society of America	80	2	288-292	Oxford University Press Oxford, UK
Tainchum, K; Sukonthabhirom, S; Duvallet, G; Akratanakul, P; Muenworn, V; Chareonviriyaphap, T;	2010	Population structure of Stomoxys calcitrans (Diptera: Muscidae) from nine regions of Thailand	Journal of economic entomology	103	3	1012-1018	Oxford University Press Oxford, UK
Tainchum, K; Duvallet, G; Akratanakul, P; Chareonviriyaphap, T;	2009	Genetic diversity and gene flow among stable fly populations, Stomoxys calcitrans (L.) in Thailand	Agriculture and Natural Resources	43	3	526-537
Townsend, MT;	1928	Seasonal abundance and vertical migrations of Lucilia caesar Linn. and other insects in an artificial grove	Annals of the Entomological Society of America	21	1	121-131	Oxford University Press Oxford, UK
Tachibana, S-I; Numata, H;	2006	Seasonal prevalence of blowflies and flesh flies in Osaka City	Entomological Science	9	4	341-345	Wiley Online Library
Castro, C P; Szpila, K; Martínez-Sánchez, A; Silva, I; Serrano, A RM; Boieiro, M;	2016	The blowflies of the Madeira Archipelago: species diversity, distribution and identification (Diptera, Calliphoridae sl)	ZooKeys		634	101	Pensoft Publishers
Chown, SL & Language, K;	1994	Recently established Diptera and Lepidoptera on sub-antarctic Marion Island	African Entomology	2	1	57-60	Entomological Society of South Africa (ESSA)
Butterworth, N J; Wallman, J F; Johnston, N P; Dawson, B M; McGaughran, A;	2023	The blowfly Chrysomya latifrons inhabits fragmented rainforests, but lacks genetic diversity and population structure	Oecologia	201		703-719	Cold Spring Harbor Laboratory
Diakova, A V; Schepetov, D M; Oyun, N Y; Shatalkin, A I; Galinskaya, T V;	2018	Assessing genetic and morphological variation in populations of Eastern European Lucilia sericata (Diptera: Calliphoridae)	European Journal of Entomology	115		192-197	Institute of Entomology
Johnson, CG; Taylor, LR; Southwood, TRE;	1962	High altitude migration of Oscinella frit L.(Diptera: Chloropidae)	The Journal of Animal Ecology			373-383	JSTOR
Adesiyun, AA; Southwood, TRE;	1979	Differential migration of the sexes in Oscinella frit (Diptera: Chloropidae)	Entomologia Experimentalis et Applicata	25	1	59-63	Wiley Online Library
Rygg, T D;	1966	Flight of Oscinella frit L.(Diptera, Chloropidae) females in relation to age and ovary development	Entomologia experimentalis et applicata	9	1	74-84	Wiley Online Library
Tait, G; Grassi, A; Pfab, F; Crava, C M; Dalton, D T; Magarey, R; Ometto, L; Vezzulli, S; Rossi-Stacconi, M V; Gottardello, A;	2018	Large-scale spatial dynamics of Drosophila suzukii in Trentino, Italy	Journal of Pest Science	91	4	1213-1224	Springer
Champagne-Cauchon, W; Guay, J-F; Fournier, V; Cloutier, C;	2020	Phenology and spatial distribution of spotted-wing drosophila (Diptera: Drosophilidae) in lowbush blueberry (Ericaceae) in Saguenay-Lac-Saint-Jean, Québec, Canada	The Canadian Entomologist	152	4	432-449	Cambridge University Press
Kimura, M T; Beppu, K;	1993	Climatic adaptations in the Drosophila immigrans species group: seasonal migration and thermal tolerance	Ecological Entomology	18	2	141-149	Wiley Online Library
Thistlewood, H MA; Rozema, B; Acheampong, S;	2019	Infestation and timing of use of non-crop plants by Drosophila suzukii (Matsumura)(Diptera: Drosophilidae) in the Okanagan Basin, Canada	The Canadian Entomologist	151	1	34-48	Cambridge University Press
Tsacas, L;	1984	Nouvelles données sur la biogéographie et l’évolution du groupe Drosophila melanogaster en Afrique. Description de six nouvelles espèces (Diptera, Drosophilidae)	Annales de la Société entomologique de France	20		419-438
McEvey, S F;	1981	Drosophilidae (Insecta: Diptera) of Three Torres Strait Islands, With Description of a New Species of Drosophila.	Australian Journal of Zoology	29	6	907-919	CSIRO Publishing
Deutsch, F; Kiss, B;	2021	Seasonal Abundance Changes of Spotted Wing Drosophila in Neighbouring Habitats in Hungary. Proceedings 2021, 68, x					s Note: MDPI stays neu-tral with regard to jurisdictional claims in …
Cameron, EC; Sved, JA; Gilchrist, AS;	2010	Pest fruit fly (Diptera: Tephritidae) in northwestern Australia: one species or two?	Bulletin of Entomological Research	100	2	197-206	Cambridge University Press
Silva, DC; Machado, LPB; Mateus, RP;	2015	Migration rate and genetic diversity of two Drosophila maculifrons (Duda, 1927) populations from Highland Araucaria Forest Fragments in Southern Brazil	Brazilian Journal of Biology	75		254-255	SciELO Brasil
Warren, T L; Giraldo, Y M; Dickinson, M H;	2019	Celestial navigation in Drosophila	Journal of Experimental Biology	222	Suppl_1	jeb186148	The Company of Biologists Ltd
Weir, Peter T; Dickinson, Michael H;	2012	Flying Drosophila orient to sky polarization	Current biology	22	1	21-27	Elsevier
Kurahashi, H;	1991	The calyptrate muscoid flies collected on weather ships located at the ocean weather stations.	Japanese Journal of Sanitary Zoology	42	1	53-55
Baker, RHA; Guillet, P; Seketeli, A; Poudiougo, P; Boakye, D; Wilson, MD; Bissan, Y;	1990	Progress in controlling the reinvasion of windborne vectors into the western area of the Onchocerciasis Control Programme in West Africa	Philosophical Transactions of the Royal Society of London. B, Biological Sciences	328	1251	731-750	The Royal Society London
Garms, R; Walsh, JF; Davies, JB;	1979	Studies on the reinvasion of the Onchocerciasis Control Programme in the Volta River Basin by Simulium damnosum sI with emphasis on the south-western areas.	Tropenmedizin und Parasitologie	30	3	345-362
Cherairia, M; Adler, P H;	2018	Genetic variation in a colonization specialist, Simulium ruficorne (Diptera: Simuliidae), the world’s most widely distributed black fly	Plos one	13	10	e0205137	Public Library of Science San Francisco, CA USA
Farrow, RA;	1984	Detection of transoceanic migration of insects to a remote island in the Coral Sea, Willis Island	Australian Journal of Ecology	9	3	253-272	Wiley Online Library
Shi, C; Yang, Y; Han, H; Chen, J; Wu, Q; Xu, B; Zhang, Y;	2016	Population dynamics and summer and winter habitats of Bradysia odoriphaga in the Beijing area.	Chinese Journal of Applied Entomology	53	6	1174-1183	Institute of Zoology
van der Goot, VS;	1986	A mass flight of Sepsidae on a peculiar site(Diptera: Sepsidae).	Entomologische Berichten(Amsterdam)	46	3	33-34
Eagles, D; Deveson, T; Walker, PJ; Zalucki, MP; Durr, P;	2012	Evaluation of long‐distance dispersal of Culicoides midges into northern Australia using a migration model	Medical and Veterinary Entomology	26	3	334-340	Wiley Online Library
Sanders, CJ; Selby, R; Carpenter, S; Reynolds, DR;	2011	High-altitude flight of Culicoides biting midges	Bulletin of Entomological Research	94		123-136
Ducheyne, E; De Deken, R; Bécu, S; Codina, B; Nomikou, K; Mangana-Vougiaki, O; Georgiev, G; Purse, BV; Hendrickx, G;	2007	Quantifying the wind dispersal of Culicoides species in Greece and Bulgaria	Geospatial Health	1	2	177-189	Università degli studi di Napoli Federico II; Global Network of Geospatial …
Braverman, IV; Chechik, P;	1992	The possible introduction to Israel of Culicoides (Diptera, Ceratopogonidae) borne aanimal diseases by wind.
Mignotte, A., Garros, C., Dellicour, S., Jacquot, M., Gilbert, M., Gardès, L., Balenghien, T., Duhayon, M., Rakotoarivony, I., de Wavrechin, M. and Huber, K.,	2021	High dispersal capacity of Culicoides obsoletus (Diptera: Ceratopogonidae), vector of bluetongue and Schmallenberg viruses, revealed by landscape genetic analyses	Parasites & Vectors	14		1 to 14
Williams, CB;	1920	VI. Records of Insect Migrations in Tropical America	Transactions of the Royal Entomological Society of London	68	1‐2	146-165	Wiley Online Library
Kanmiya, K;	2002	Flight properties of orthorrhaphous Brachycera flies in tethered flight performance (Insecta: Diptera)	Medical Entomology and Zoology	53	Supplement2	109-120	The Japan Society of Medical Entomology and Zoology
Iwasaki, A; Miyake, N; Takezawa, Y; Mizukoshi, T; Iwaizumi, R; Uebori, T;	2008	Wind-dependant spring migration of Chromatomyia horticola (Goureau)(Diptera: Agromyzidae) in Hokkaido, the northern island of Japan.	Japanese Journal of Applied Entomology and Zoology	52	3	129-137	Japanese Society of Applied Entomology and Zoology
Hawkes, W; Weston, S; Cook, H; Doyle, T; Massy, R; Jimenez-Guri, E; Jimenez-Wotton, R; Wotton, K;	2022	Migratory hoverflies orientate north during spring migration	Biology Letters	18		20220318	The Royal Society
Brightwell, R; Dransfield, RD; Stevenson, P; Williams, B;	1997	Changes over twelve years in populations of Glossina pallidipes and Glossina longipennis (Diptera: Glossinidae) subject to varying trapping pressure at Nguruman, south-west Kenya	Bulletin of Entomological Research	87	4	349-370	Cambridge University Press
Mayoke, A; Ouma, J O; Mireji, P O; Omondi, S F; Muya, S M; Itoua, A; Okoth, S O; Bateta, R;	2021	Population Structure and Migration Patterns of the Tsetse Fly Glossina fuscipes in Congo-Brazzaville	The American journal of tropical medicine and hygiene	104	3	917	The American Society of Tropical Medicine and Hygiene
Aksoy, Serap; Caccone, Adalgisa; Galvani, Alison P; Okedi, Loyce M;	2013	Glossina fuscipes populations provide insights for human African trypanosomiasis transmission in Uganda	Trends in Parasitology	29	8	394-406	Elsevier
Y. Adam , J. Bouyer , G.-K. Dayo , C.I. Mahama , M.J.B. Vreysen , G. Cecchi, A.M.M. Abd-Alla , P. Solano , S. Ravel , T. de Meeûs	2014	Genetic comparison of Glossina tachinoides populations in three river basins of the Upper West Region of Ghana and implications for tsetse control	Evaluation of risk factors of animal trypanosomosis in ghana, and the monitoring of the impact of disease and vector eradication intervention in the upper west region of Ghana			63
Beppu, K;	1993	Seasonal migrations and age structure of adults of two dryomyzid species (Diptera, Dryomyzidae) in Central Japan	昆蟲	61	1	23-30	東京昆蟲學會
Nilssen, A C; Anderson, J R;	1995	Flight capacity of the reindeer warble fly, Hypoderma tarandi (L.), and the reindeer nose bot fly, Cephenemyia trompe (Modeer)(Diptera: Oestridae)	Canadian journal of zoology	73	7	1228-1238	NRC Research Press Ottawa, Canada
